# Impact of circadian time of dosing on cardiomyocyte-autonomous effects of glucocorticoids

**DOI:** 10.1101/2021.12.30.474468

**Authors:** Michelle Wintzinger, Manoj Panta, Karen Miz, Ashok D. Pragasam, Hima Durumutla, Michelle Sargent, Clara Bien Peek, Joseph Bass, Jeffery D. Molkentin, Mattia Quattrocelli

**Author notes:** These Authors contributed equally (Michelle Wintzinger, Manoj Panta). **Corresponding author** - Mattia Quattrocelli, PhD, Molecular Cardiovascular Biology, Heart Institute, Cincinnati Children’s Hospital Medical Center, Dept. Pediatrics – UCCOM, 240 Albert Sabin Way T4.676, Cincinnati, OH 45229. **Data availability** - RNA-seq datasets reported here are available on GEO with accession number GSE186875. All data and analyses needed to evaluate the conclusions in the paper are present in the paper and/or the Supplementary Materials.

## Abstract

Mitochondrial capacity is critical to adapt the high energy demand of the heart to circadian oscillations and diseased states. Glucocorticoids regulate the circadian cycle of energy metabolism, but little is known about how circadian timing of exogenous glucocorticoid dosing directly regulates heart metabolism through cardiomyocyte-autonomous mechanisms. While chronic once-daily intake of glucocorticoids promotes metabolic stress and heart failure, we recently discovered that intermittent once-weekly dosing of exogenous glucocorticoids promoted muscle metabolism in normal and obese skeletal muscle. However, the effects of glucocorticoid intermittence on heart metabolism and heart failure remain unknown. Here we investigated the extent to which circadian time of dosing regulates the effects of the glucocorticoid prednisone in heart metabolism and function in conditions of single pulse or chronic intermittent dosing. In WT mice, we found that prednisone improved cardiac content of NAD^+^ and ATP with light-phase dosing (ZT0), while the effects were blocked by dark-phase dosing (ZT12). The drug effects on mitochondrial function were cardiomyocyte-autonomous, as shown by inducible cardiomyocyte-restricted glucocorticoid receptor (GR) ablation, and depended on an intact cardiomyocyte clock, as shown by inducible cardiomyocyte-restricted ablation of Brain and Muscle ARNT-like 1 (BMAL1). Conjugating time-of-dosing with chronic intermittence, we found that once-weekly prednisone improved metabolism and function in heart after myocardial injury dependent on circadian time of intake, i.e. with light-phase but not dark-phase dosing. Our study identifies cardiac-autonomous mechanisms through which circadian-specific intermittent dosing reconverts glucocorticoid drugs to metabolic boosters for the heart.
