## Supplemental Table 1 for "Impact of circadian time of dosing on cardiomyocyte-autonomous effects of glucocorticoids"

### Sheet: Sheet1
CPM>10	sham (treated vs veh)	MI (treated vs vehicle)		CPM>10	sham (treated vs veh)	MI (treated vs vehicle)
log2fc>1	Gm28900	Dntt		log2fc<1	Usp2	Cited4
	Gm10925	Ighv1-75			Tspan4	Stab1
	Rps12l1	Cd8b1			Ucp3	Ppbp
	Gm8430	Igkv6-17			Ly6d	Hspg2
	Rps13-ps2	Tcf7			Igkv19-93	Stard10
	Rps13-ps1	Ighv1-26			Gstt2	Mybphl
	Cdkn1a	Igkv10-94			Igkv1-135	Lars2
	RP23-145I16.3	Trbc2			Ighv1-53	Fasn
	Hsph1	Ighv6-6			Per1	Gm29216
	Hsp90aa1	Trbc1			Serpine1	Myh7b
		Trbj2-7			Cidec	Rps12l1
		Igkv5-43			Nr1d2	Rps13-ps2
		Igkv5-39			Ighv6-3	Myl4
		Lck			Igha	Myl7
		Ighv3-6			Igkv14-126	Sln
		Gm10698			Iglc1	Lgals4
		Igkv4-59			mt-Co2	Gm12895
		Gm13394			Igkv1-110	Gm12896
		Igkv8-24			Plin1	RP23-402O17.1
		Igkv12-44			Igkv14-111	Lama5
		Igkv10-96			Wfdc2	Gm17428
		Igkv19-93			Iglv1	Gm10925
		Ighv1-53			Pck1
		Ighg2b			Scd1
		Igkv1-135			Nnat
		Eif4a-ps4			Tcap
		Igkv15-103			Ighm
		Dbp			Nr1d1
		Iglv1			Igkv15-103
		Ly6d			Igkv4-91
		Gm10163			Igkc
		Gm21541			Ighg2c
		Iglc1			Jchain
		Ighv11-2			Igkv8-24
		Satb1			Ighv6-6
		Ighg2c			Ucp1
		Igkv3-4			Igkv12-44
		Gm8325			Igkv5-39
		Igkv14-111			Ighv1-9
		Serpine1			Igkv5-43
		Igkv14-126			Ighv1-26
		Ighv1-9			Igkv4-55
		Ighv1-18			Igkv10-96
		Igkv1-117			Igkv3-4
		Igkv1-110			Sftpc
		Ighj1			Tcf7
		Hmgb2			Igkv4-59
		Ighv6-3			Cd8b1
		Thy1			Trbc2
		Coro1a			Ighj4
		Igkv4-91			Trbc1
		Ighm			Cyp2f2
		Ighj2			Igkv12-46
		RP23-356P21.1			Lck
		Jchain			Dbp
		Gm15280			Igkv6-17
		Limd2			Ighv1-75
		Igkv12-46			Ltf
		Gm9762			Sftpb
		Nr1d1			Ighv1-18
		Edem1			Scgb3a1
		Gm28438			Sftpa1
		Hipk2			Sec14l3
		Foxn3			Ighg2b
		Pdpr			Bpifb1
		Gpam			Ighv3-6
		Igkc			Igkv10-94
		Nr1d2			Scgb1a1
		Lnpep			Dntt
		Igha			Bpifa1
		Olfr1033
		Ighj4
		Prss23
		Mier1
		Slc8a1
		Cd52
		Tcf12
		Akap13
		AC139209.2
		Nabp1
		Stmn1
		Gmfg
		Fmod
		Gpc3
		Tnpo1
		Ptpn6
		Il2rg
		Sgcd
		Upk3b
		Lyve1
		Stt3a
		Cfh
		Man1a
		Pafah1b2
		Celf2
		Fn1
		Sfrp2
		Lcp1
		Serpina3n
		Laptm5
		Klf9
		Col1a2
		Tgfbr2
		Sorbs1
		Per1
		Enpp2
		Col5a2
		Col1a1
		Dhx9
		Igkv4-55
		Pdcd4
		Sp3
		H2afx
		Sftpb
		Osbpl8
		Ccdc50
		Sftpc
		Kif5b
		Vcam1
		Aff4
		Cyp2e1
		1810049J17Rik
		Gm10182
		Klf3
		Tbc1d15
		Ctss
		Nnat
		C3
		Cilp
		Rmnd5a
		Arhgdib
		Atf7ip
		Prelp
		C1s1
		Cald1
		Arih1
		Comp
		Bcl2l13
		Actn1
		Ets1
		Stag2
		Ap3m1
		Cd74
		Col3a1
		H2-Ab1
		Atrx
		Adam10
		Wasf2
		Cpeb4
		Mt2
		Vps4b
		Prpf40a
		Timp1
		Tnks2
		Fyttd1
		Ucp2
		Vsir
		Gm5641
		Ddx3x
		Sec23a
		Efr3a
		Nipa2
		Mef2c
		Irf2
		Tmed7
		Hipk1
		Gm14117
		Fnbp1
		Tmem106b
		Dcun1d1
		Herc3
		Sorbs2
		Zbtb7a
		Cpt1a
		H2-Aa
		C1ra
		Usp2
		Shisa5
		Bhlhe40
		Setd7
		Erbin
		Pm20d2
		Hif1a
		Aebp1
		Gm10241
		Pum2
		Nebl
		Msln
		Cotl1
		Bmpr1a
		Akap2
		Bzw1
		Mtpn
		Isy1
		Limch1
		Arf3
		Rps13-ps1
		Anp32e
		Il6st
		Hpgd
		Iqgap1
		Ctcf
		RP23-145I16.3
		Fam49b
		Stx7
		Tead1
		Pgpep1
		Ddx3y
		Lipa
		S100a4
		Timp2
		Igfbp5
		Hnrnpf
		Fgl2
		Phf2
		Ppig
		App
		Slc9a3r1
		Ncoa4
		Sdcbp
		Zeb1
		Mbnl1
		Aebp2
		Cd164
		Gabpa
		Prkar2a
		Tapt1
		H2-Eb1
		Psmb8
		Ddr1
		Slc6a6
		Lypla1
		Tspan4
		Wls
		Dek
		Hexb
		Gm15387
		Lum
		Ikbkg
		Ece1
		Ppfibp1
		Rnf44
		Tsn
		Csk
		Nr3c1
		Rad21
		Kdm2a
		Myh9
		Ccser2
		Bdh1
		Cd68
		Glg1
		Dvl3
		Capza1
		Mmp14
		Fam168b
		Pcna
		Prrc2b
		Ezr
		Zfp36l2
		Atp2b1
		Cggbp1
		Ifi30
		Ppp4r2
		Zmiz1
		Coq10b
		B230219D22Rik
		G3bp2
		Bmi1
		Ralgapa2
		Zfp46
		Msn
		Tnrc18
		Gm13835
		Rhobtb1
		Asah1
		Ucp3
		Hmgb1
		Fstl1
		mt-Nd5
		Neo1
		Pycard
		Twf1
		Zbtb4
		Lpgat1
		Cfb
		Plvap
		Btg1
		Hipk3
		Igfbp4
		Nrp1
		Rabgap1
		Iglc2
		Tmed5
		Itpr1
		Gm8203
		Cdc42se1
		Ptpn12
		Csf1r
		Usp25
		Tfdp1
		Prkacb
		Wisp2
		Ptgis
		Ccl9
		Pdcd6ip
		Gm10123
		Hbp1
		Mob1a
		Vgll4
		Rps6-ps4
		Arl6ip1
		Cyb5d1
		H6pd
		Tob2
		Wac
		Ube2j1
		Nfic
		Fyco1
		Bgn
		Ubxn2a
		Psip1
		Gm9769
		RP24-236E2.1
		Zeb2
		Hnrnpk
		Top2b
		Sgms1
		Cap1
		Tor1aip1
		Cidec
		Stk24
		Arhgap5
		Dnajc5
		Kpna2
		Asb18
		Efcab14
		Azin1
		Retnla
		Dab2
		Heg1
		Bmp6
		Caprin1
		Ptbp1
		Timp3
		Samd4
		Tmem176a
		Nras
		Lamp2
		Stx6
		Slc35a4
		Adam9
		Nkain4
		Klhl24
		Eps15
		Cyth3
		Slfn2
		Vwa5a
		Abi1
		Galnt2
		Mllt10
		Tgoln1
		Ptma
		Btg2
		Msi2
		Actr2
		Rpl10
		Icam1
		Smarcd2
		F2r
		Txlna
		Nucb1
		Ccnd2
		Pbx1
		Atn1
		Rere
		Rcbtb2
		Ccnd3
		Kank1
		Rbm3
		Csnk1a1
		Epb41l2
		Clip4
		Dcn
		Mylk4
		Tcf4
		Khdrbs1
		Opa1
		Ccl21a
		Golph3
		Hnrnpr
		Lmo7
		Mkrn2
		Qk
		Arpc1b
		Kras
		Ptprb
		Cbx5
		Gm28900
		Oasl2
		Rad23b
		Klhdc10
		Axl
		Sh3bgrl
		Pdk4
		Ap3s1
		Ppp1r18
		Lima1
		Hnrnpul1
		Rnf6
		4930523C07Rik
		Mesdc2
		Kmt2e
		Tmtc1
		Serpinf1
		Ddx6
		Yy1
		Ankrd13c
		Pabpc1
		Prrx1
		Net1
		Ddx21
		Sppl2a
		Plbd2
		Tnfaip8
		Mta2
		Lims1
		Cd82
		Smad4
		Sec24d
		Actr3
		Ubap2
		Specc1l
		Strip2
		Rhoq
		Ulk2
		Shc1
		Cdc42se2
		Zfp367
		Man2b1
		Nab1
		Ccdc141
		Polr2b
		Ppp1r12b
		Snx4
		Serping1
		5031439G07Rik
		Mef2a
		Nfkbia
		Ubl3
		Lyz2
		F13a1
		Fundc1
		Pmepa1
		Arel1
		Arl8b
		1810013L24Rik
		Naa15
		Dhx15
		Tubb5
		Dcaf7
		Ythdf3
		Jak1
		Tns1
		Cyfip1
		Vcl
		Mtmr6
		Capza2
		Tmem123
		Prkar1a
		Col6a1
		Serpine2
		Top1
		Hspa4l
		Sp100
		Fubp1
		Dpysl3
		Pja2
		Rnf141
		Ing1
		Ehbp1
		Ywhaz
		Cnot2
		Rdx
		Col6a2
		Calm1
		Erg
		mt-Nd4l
		Tcp11l2
		Wdr26
		Ctnnd1
		Ndrg3
		Lgals9
		Lmbrd1
		Csnk1d
		Tm9sf3
		Pcdh7
		Fmnl1
		Fbxw11
		Pik3r1
		Asb15
		Pafah1b1
		Vat1
		Slc25a51
		Nedd4
		Serinc1
		Akap6
		Loxl1
		Clint1
		Dnajc10
		Serinc3
		Mbnl2
		Fgf13
		Sf3b3
		Pkia
		Zfp36
		Gas1
		Desi1
		Plekha2
		Twsg1
		Map3k3
		Wapl
		Sf3b4
		Hyal2
		Ran
		Tiprl
		Rap1b
		Ppargc1a
		Cnn3
		Midn
		Usp13
		Aspn
		Tcea1
		Elf2
		Foxo3
		Tulp4
		Arhgap1
		AC109138.6
		B2m
		44441
		Vmn1r-ps128
		Vars
		Strn3
		Cept1
		Txndc5
		Tmx1
		Srp54a
		Spag9
		Lclat1
		Arhgef12
		Rbms1
		Rsu1
		Mtus2
		Rab8a
		Scpep1
		Ankrd50
		Atf1
		Sh3bp5
		Acp5
		Kitl
		Trim35
		Emp1
		Ap2b1
		Sulf1
		Dnaja2
		Cdkn1b
		Selenop
		Dpp8
		Gpr146
		Gnb1
		Ctsc
		Gls
		Ptgfrn
		Fbxo21
		Homer1
		Hs3st1
		Ace
		Ntn1
		Zfp146
		Ccdc80
		Sftpa1
		Sdc3
		Rnf13
		Arpc5
		Hnrnpul2
		Slfn5
		Phtf2
		Efhd2
		Hif1an
		Phf3
		Snrk
		Hdac1
		Ncor1
		Cnot7
		Naaa
		Capg
		Clasp2
		Cd36
		4931406P16Rik
		Bnip3l
		Cmtm6
		Stat1
		Rab22a
		Mapre1
		Rab35
		Arf6
		Usp20
		Cpeb3
		Pitpnc1
		Pls3
		Man2b2
		Syncrip
		Rnf4
		Gbp2
		Stat5b
		Zfp710
		Cav2
		Kpna4
		Cpox
		Mcl1
		Psen1
		Ywhaq
		Apobec3
		Nptn
		H2-Q7
		Lsm14a
		Ephx1
		Cd200
		Pik3ip1
		Ubfd1
		Mapk9
		Anxa1
		Prepl
		Dyrk1a
		Tlk1
		Ppp6c
		Hnrnpa0
		Rab18
		Pltp
		Ly6e
		Ppp2r5e
		Pcmtd2
		Gng12
		Nfix
