## Supplemental Table 2 for "Impact of circadian time of dosing on cardiomyocyte-autonomous effects of glucocorticoids"

### Sheet: Sheet1
GO biological process complete	Mus musculus - REFLIST (21988)	upload_1 (70)	upload_1 (expected)	upload_1 (over/under)	upload_1 (fold Enrichment)	upload_1 (raw P-value)	upload_1 (FDR)	overlap between sham and MI comparisons?
immune response (GO:0006955)	1744	41	5.55	+	7.38	4.37e-27	6.88e-23	yes
immune system process (GO:0002376)	2574	43	8.19	+	5.25	7.89e-23	6.22e-19	yes
immunoglobulin production (GO:0002377)	270	18	0.86	+	20.94	9e-19	4.72e-15	yes
circadian rhythm (GO:0007623)	138	5	0.44	+	11.38	9.21e-05	0.0238	yes
production of molecular mediator of immune response (GO:0002440)	286	18	0.91	+	19.77	2.36e-18	9.31e-15	yes
defense response to bacterium (GO:0042742)	507	21	1.61	+	13.01	8e-18	2.52e-14	yes
B cell receptor signaling pathway (GO:0050853)	224	16	0.71	+	22.44	3.43e-17	9.01e-14	yes
humoral immune response (GO:0006959)	429	19	1.37	+	13.91	1.18e-16	2.65e-13	yes
phagocytosis, recognition (GO:0006910)	203	15	0.65	+	23.21	2.3e-16	4.54e-13	yes
complement activation, classical pathway (GO:0006958)	216	15	0.69	+	21.81	5.48e-16	9.59e-13	yes
humoral immune response mediated by circulating immunoglobulin (GO:0002455)	220	15	0.7	+	21.42	7.08e-16	1.12e-12	yes
complement activation (GO:0006956)	228	15	0.73	+	20.67	1.17e-15	1.67e-12	yes
phagocytosis, engulfment (GO:0006911)	231	15	0.74	+	20.4	1.4e-15	1.84e-12	yes
plasma membrane invagination (GO:0099024)	240	15	0.76	+	19.63	2.39e-15	2.89e-12	yes
membrane invagination (GO:0010324)	247	15	0.79	+	19.08	3.56e-15	4.01e-12	yes
response to bacterium (GO:0009617)	898	23	2.86	+	8.05	3.99e-15	4.19e-12	yes
antigen receptor-mediated signaling pathway (GO:0050851)	311	16	0.99	+	16.16	4.54e-15	4.47e-12	yes
positive regulation of B cell activation (GO:0050871)	273	15	0.87	+	17.26	1.44e-14	1.33e-11	yes
immune response-activating signal transduction (GO:0002757)	339	16	1.08	+	14.83	1.63e-14	1.35e-11	yes
immune response-activating cell surface receptor signaling pathway (GO:0002429)	338	16	1.08	+	14.87	1.56e-14	1.37e-11	yes
immunoglobulin mediated immune response (GO:0016064)	284	15	0.9	+	16.59	2.49e-14	1.96e-11	yes
immune response-regulating cell surface receptor signaling pathway (GO:0002768)	351	16	1.12	+	14.32	2.73e-14	2.05e-11	yes
B cell mediated immunity (GO:0019724)	288	15	0.92	+	16.36	3.03e-14	2.17e-11	yes
regulation of B cell activation (GO:0050864)	326	15	1.04	+	14.45	1.69e-13	1.16e-10	yes
cell recognition (GO:0008037)	329	15	1.05	+	14.32	1.92e-13	1.26e-10	yes
phagocytosis (GO:0006909)	331	15	1.05	+	14.23	2.09e-13	1.32e-10	yes
regulation of lymphocyte activation (GO:0051249)	663	19	2.11	+	9	2.34e-13	1.36e-10	yes
innate immune response (GO:0045087)	866	21	2.76	+	7.62	2.32e-13	1.4e-10	yes
defense response to other organism (GO:0098542)	1101	23	3.51	+	6.56	2.66e-13	1.5e-10	yes
positive regulation of lymphocyte activation (GO:0051251)	493	17	1.57	+	10.83	3.01e-13	1.64e-10	yes
regulation of leukocyte activation (GO:0002694)	776	20	2.47	+	8.1	3.28e-13	1.72e-10	yes
activation of immune response (GO:0002253)	419	16	1.33	+	11.99	3.73e-13	1.89e-10	yes
lymphocyte mediated immunity (GO:0002449)	346	15	1.1	+	13.62	3.87e-13	1.9e-10	yes
adaptive immune response (GO:0002250)	508	17	1.62	+	10.51	4.8e-13	2.29e-10	yes
response to stimulus (GO:0050896)	8591	57	27.35	+	2.08	5.55e-13	2.5e-10	yes
immune response-regulating signaling pathway (GO:0002764)	430	16	1.37	+	11.69	5.45e-13	2.53e-10	yes
adaptive immune response based on somatic recombination of immune receptors built from immunoglobulin superfamily domains (GO:0002460)	361	15	1.15	+	13.05	6.96e-13	3.04e-10	yes
regulation of cell activation (GO:0050865)	820	20	2.61	+	7.66	8.82e-13	3.76e-10	yes
positive regulation of leukocyte activation (GO:0002696)	556	17	1.77	+	9.6	1.94e-12	7.65e-10	yes
response to other organism (GO:0051707)	1479	25	4.71	+	5.31	1.86e-12	7.7e-10	yes
response to external biotic stimulus (GO:0043207)	1481	25	4.71	+	5.3	1.91e-12	7.72e-10	yes
positive regulation of cell activation (GO:0050867)	571	17	1.82	+	9.35	2.93e-12	1.13e-09	yes
leukocyte mediated immunity (GO:0002443)	404	15	1.29	+	11.66	3.28e-12	1.2e-09	yes
response to biotic stimulus (GO:0009607)	1517	25	4.83	+	5.18	3.22e-12	1.21e-09	yes
biological process involved in interspecies interaction between organisms (GO:0044419)	1598	25	5.09	+	4.91	9.86e-12	3.53e-09	yes
regulation of immune response (GO:0050776)	1062	21	3.38	+	6.21	1.04e-11	3.64e-09	yes
response to external stimulus (GO:0009605)	2425	29	7.72	+	3.76	7.71e-11	2.64e-08	yes
positive regulation of immune response (GO:0050778)	710	17	2.26	+	7.52	8.18e-11	2.74e-08	yes
defense response (GO:0006952)	1472	23	4.69	+	4.91	8.94e-11	2.93e-08	yes
regulation of immune system process (GO:0002682)	1636	24	5.21	+	4.61	1.1e-10	3.53e-08	yes
immune effector process (GO:0002252)	555	15	1.77	+	8.49	2.48e-10	7.82e-08	yes
endocytosis (GO:0006897)	568	15	1.81	+	8.3	3.39e-10	1.05e-07	yes
positive regulation of immune system process (GO:0002684)	1084	18	3.45	+	5.22	6.43e-09	1.95e-06	yes
membrane organization (GO:0061024)	840	15	2.67	+	5.61	5.84e-08	1.74e-05	yes
response to stress (GO:0006950)	3272	29	10.42	+	2.78	7.75e-08	2.26e-05	yes
antibacterial humoral response (GO:0019731)	93	6	0.3	+	20.27	7.29e-07	0.000209	no
antimicrobial humoral response (GO:0019730)	159	6	0.51	+	11.85	1.41e-05	0.00397	no
vesicle-mediated transport (GO:0016192)	1350	15	4.3	+	3.49	1.98e-05	0.00547	yes
gene expression (GO:0010467)	2051	18	6.53	+	2.76	5.84e-05	0.0159	yes
regulation of toll-like receptor 4 signaling pathway (GO:0034143)	22	3	0.07	+	42.83	6.7e-05	0.0179	no
positive regulation of response to stimulus (GO:0048584)	2297	19	7.31	+	2.6	7.66e-05	0.0201	yes
cell surface receptor signaling pathway (GO:0007166)	1937	17	6.17	+	2.76	9.88e-05	0.0236	yes
regulation of single-species biofilm formation (GO:1900190)	3	2	0.01	+	> 100	9.87e-05	0.0239	no
negative regulation of single-species biofilm formation (GO:1900191)	3	2	0.01	+	> 100	9.87e-05	0.0243	no
regulation of single-species biofilm formation in or on host organism (GO:1900228)	3	2	0.01	+	> 100	9.87e-05	0.0247	no
negative regulation of single-species biofilm formation in or on host organism (GO:1900229)	3	2	0.01	+	> 100	9.87e-05	0.0251	no
